# Genome mining as a biotechnological tool for the discovery of novel biosynthetic genes in lichens

**DOI:** 10.1101/2022.05.04.490581

**Authors:** Garima Singh, Francesco Dal Grande, Imke Schmitt

**Author notes:** **Corresponding author:** Garima Singh. **Emails:** Garima Singh, Francesco Dal Grande, Imke Schmitt.

## Abstract

The ever-increasing demand for novel drugs highlights the need for bioprospecting unexplored taxa for their biosynthetic potential. Lichen-forming fungi (LFF) are a rich source of natural products but their implementation in pharmaceutical industry is limited, mostly because the genes corresponding to a majority of their natural products is unknown. Furthermore, it is not known to what extent these genes encode structurally novel molecules. Advance in next-generation sequencing technologies has expanded the range of organisms that could be exploited for their biosynthetic potential. In this study, we mine the genomes of nine lichen-forming fungal species of the genus *Umbilicaria* for biosynthetic genes, and categorize the BGCs as “associated product structurally known”, and “associated product putatively novel”. We found that about 25-30% of the biosynthetic genes are divergent when compared to the global database of BGCs comprising of 1,200,000 characterized biosynthetic genes from planta, bacteria and fungi. Out of 217 total BGCs, 43 were only distantly related to known BGCs, suggesting they encode structurally and functionally unknown natural products. Clusters encoding the putatively novel metabolic diversity comprise PKSs (30), NRPSs (12) and terpenes (1). Our study emphasizes the utility of genomic data in bioprospecting microorganisms for their biosynthetic potential and in advancing the industrial application of unexplored taxa. We highlight the untapped structural metabolic diversity encoded in the lichenized fungal genomes. To the best of our knowledge, this is the first investigation identifying genes coding for NPs with potentially novel therapeutic properties in LFF.
