## Additional file 1 for "Genome mining as a biotechnological tool for the discovery of novel biosynthetic genes in lichens"

### Sheet: Sheet1
BiG-FAM: most divergant BGCs
species	sample	antiSMASH region	class	length	distance to the closest GCF	closest GCF	sequence
Umbilicaria deusta	U. deusta TBG 2334	scaffold_18.region003	NRPS	88.29	1240	GCF_26520	ATGAATGAGCTGGTGCTGGCTGAGCTTTCTCGCATCCTGTCCACTCCAGTCCATTCTGTCAGTCTCGATTCTAGCTTTACACGCCTCGGCGGTCATTCTTTGTCGGCGTTGGCCCTCGTGGCCGCCTGTAAACGACATGGTATTCACCTCACCGTCGAAGCGATCTTGACGAGCGGGAGTATCCAAGAACTACTTGATACCTGCCAAGATGCACCGAGGATTCAGATCCAATGTCTGGAGCCTTCAGAGGAACCCGCTACGATCATCAACTACAAGCTGCCTGAGACGATCCCGGCTCCTATGTACCCAGAACCGGACCCTTTATCAGAAATTAGCAAGGCCTATCCAGCCACCGAAATGCAGTTATCTCTCATCCATGGCAGTGAGAAAAAGCCAGGA…
Umbilicaria deusta	U. deusta TBG 2334	scaffold_11.region001	NRPS-like	44.12	1246	GCF_02878	ATGAATGGAAATGTGTGCTTCATTTCTGAGCGTTGTTACTTACCGAACTTAGCCCTTCCTTCGCAGGATCCGCAACATCCTGAGACTGCTGACATAGAAGTCTGCCTCTATCCATGGGCCAAGGAACCCACGATAGAAACTCTACAATGCGCATGGAAAGTCCTTCTGCACCGCTATATCTATACCGAGACGGTTTCCTTCGTGGTCGTGGCACATTCTCGACTGGAGGAGGCTTCACCACACCGAGACAACGCACTCCAGGGGTGGAAGATGCAGGCTTCTCTGTGTCAATTTCACAATGTCTCGCTCGACACTCTGGCGCAACCTCATTTCGACGCAGAACTTCCTTTGTCACCGCATAACTTCAAAGATACACAAGTCAATACGGCCATACAAGTC…	ATGGCACCTCACCGTGTTCTCCTCTTTGGCGATCAAACGGTTGAAAAGCTTCCTTCAATTCAAGACCTTGTCCGTGTCTCCAGGAATTCTCCGCTTCTTCGGAGATTCCTTCAAGACGCCGCAGATGTCGTTCAGACGGAGGTCGCCAAGCTAAACCTTGACACTCGCAGAGCGTTTGTGAACTTCGACAGCTTTGTCACATTAGCAGAAGAAAACGCGAAGCAAGATGCTGATGAGGTAGTCGCGACAACTTTGATGTGCATTGCACGACTCGGTCAACTCCTGATTTACGTTGAGAATGATCCAAGTATCTTGGACTGTTCGAACTCGGTCGTGCACATGCTAGGTCTTTGCACAGGCCTTCTTCCTGCTGCTGTAGCGGCTGTAGCAAAGAACACC…
Umbilicaria deusta	U. deusta TBG 2334	scaffold_24.region004	PKS	41.36	1148	GCF_26387	ATGGAAGCCCCGGCATACAAGCAGGAGTTCCCCAGCACCAACGGAGCTACGCACTCCCAGTCCACTATGCCTGAACGAACCAAGACAGAGAGCACCAGACCTGCACAGGGTCTCTGGATAACGGGTATCGCAGCGCAGTACCCTCCCTACCTTTTCGGCCCTGAAAAGCTGGAACAATTTGCAAAGCGCTTCTATGACATTGAGAGTCCTGGTCTCAAGAAATTGTTGGCAATAAACCGAGACACCGGAATCGAGACACGAGCTGTCATACGATCATACGATAATGGCTTCGCAACTCGTTCGAACCCGCCTACAATCAGTGAGCTAGATGACTTCTACCGAAAGGCCGGAGTCGATCTCACCGTCCAGGCTTGCAAGAAAGCCCTCAAAGAATGGGGT…
Umbilicaria deusta	U. deusta TBG 2334	scaffold_11.region002	PKS	48.35	932	GCF_00025	ATGCCACCTCTGCCTTCACTGCTTGCATTTGGCTCCCTGGCCACGTGCCCAGCAGCGGATCAACTCCAGCAGCTGAGCAAGGCACTGCGCCACCAGCCTGCTTTGAGTCCTCTGGTCACGGCCATACGTGATCTGCCGTCACTGTGGAAAGCTTTGCTTGACAAAGACCCGAATTTGGACAAGGTTCCTGGTCAGGTCGCTACAGAGCAACTGGCGAGATGGATTGACACGGGGGAAGTGGCCACGATCGATGATCCACAGCCGAACATCATGACAATGCCTATGACAATCATTGCACACATTGTTCAGTACTTCAGCTATCTACAGCAGCCAGACGAGACGATATCTCACTCGGTGATCCTGGAGAACGTCACCGCCGGCGGTGGAGTCCAAGGCTTC…
Umbilicaria deusta	U. deusta TBG 2334	scaffold_1.region002	PKS	52.0	1073	GCF_00624	ATGCCAGAATCTATTGCCGTCGTTGGATCAGCCTGTCGCTTTCCCGGTGCATCCAGCTCACCATCGAAGCTATGGGAACTCCTTCGCGATCCCAAAGACGTGCTCAGTGACTTCTCCTCAGACAGATTGAGTCTTTCCCGCTTTTACCACCGAGATGGGGAGCATCATGGCAGCACAGACGTTAATGGCAAGTCCTACCTTCTCTCGGAGGACTACCGCGTATTTGACGCGTCCTTTTTCAACATCAGTCCTCTAGAAGCGGATGGCATGGATCCCCAGCAACGCATACTACTCGAGACCGTTTACGAGGCATTAGAATCGGCCGGCTGTACACTCGAACAGATTCAAGGCTCTCTGACATCAGTCCATGTTGGCGTTATGAACGCAGACTACTTTGAC…
Umbilicaria deusta	U. deusta TBG 2334	scaffold_18.region002	PKS	57.51	1257	GCF_00456	ATGGACCCACAGCAGAGACTCCTGCTTGAAACCACGTTTGATGCATTCGAAAACGGGGGTCTGAGGCTTGAAGATCTTCGTGGGTCACAAACTGGCGTTTACGTAGCTGTGTTTACTCAAGATTATGACCGCAACATTTATAAGGACCCGGACGACATACCTCAGTACCACGTGACTGGATGCGGCGAAGCTATTATCTCCAATCGAATCTCCTATGTGTTCGATCTAAAAGGACCTTCGATGACTCTAGACACAGGGTGTTCTGGAAGCATGGTGGCTCTCCATCAAGCATGCCAAAGCCTACGATCAGGGGAAGTAGAAGCGGCAGTAGCTGGAGGCGTGAACTTGATCTTAAGCCCGGATCATATGATCGGAATGAGCAATATCCGTATGCTCAAT…
Umbilicaria deusta	U. deusta TBG 2334	scaffold_3.region002	PKS	56.97	1001	GCF_00152	ATGCAATACCATCAGAGACCTGAGATAGCAAGCTCGGTTGCAGATCAGATGAATTCAGTGGCTGTCATTGGACTCGCGTGTCGGTTTCCTGGTGACGCAACAAATGGGGCAGAATTCTGGAAGCTTCTTTGCAATGCACGATCTGCCTATTCAGAGTCGGATCGGTTCAACATGGACGGTTTCCATGGTACTAGAATAAATACCAGTACACCAAAAGGAGGTCACTTTCTGAGTCAAGACGTTGCCGCGTTCGATGCCAATTTCTTCAGCATCAGCCAGAATGAAGCCATGGCCATGGATCCGCAGCAACGTCTTATGCTGGAAGTTGCCTACGAGGCATTTGAGAATGCAGGTTTGCCACTCGAAGCCATTGCGGGAACCGATACATCTTGCTACATC…
Umbilicaria freyi	U. freyi TBG 2329	scaffold_12.region001	NRPS	59.31	956	GCF_27753	ATGGCCATCGATCAAGAACAAGGCGACAACGTACCCACTTGGAAGAATGAGCTTGTTCCCAGCATAGTTGACAACCTAGCCAGCACCACGCCTCACGCGCTCTATGCGGAGTATCCTATTTCAACGTTGAGCTACGAAGAAGGGTACCGCAGAATTACCTATGCCGACCTTGCAAATGCTGTCAATGGAGTGGCATGGTGGCTGCACGAGGCCCTTGGTGCCGGAGAAGAGTCCGAGCCGTTGGCGTATATTGGGCCTAATGACCTGAGATATCCAGCCTTGATTCTGGGCGCGGCCAAGGCTGGTTATGCTATATTCCTCACCTCACCACGCAACAGCATTGCCGCCCAAATGAATCTCTTCGACCGCCTGAATTGCAAGACCATGCTGTCGCCAACG…
Umbilicaria freyi	U. freyi TBG 2329	scaffold_1.region001	NRPS-like	44.97	972	GCF_27846	ATGGACGAACTTGTCATGTTAGGGCTTGGCGCTGTTCTCGATAAAGCTACTACAGAGATTGATGTGGATGCAAGTTTCATTTACAATGGCGGCAACTCTCTTTCAGCTGCGGCTCTTGCAAGCAAATGCAGAGCGCAACGCTGTTCCTTAACGATCCGCACAATTCTTATGAGTGAAAGCATTCAAGCGATCATTGACACTGCACGTCTACTACCGGGCAAGAAAGTTGGGGTGCCATTATCTGAAGAGGTTCACAATACTTCTGTGTCTAGCCCTCCCCTGTCGATCACGGAAGAGTCCTCGCGATCCAGCTGCACAAGTCGCATGGGATCCCCTATTCAAGGCTTTCGGCATGAGCACACCCACTTCCCGTCCTCGAATGGGAGGTTCAGTCTTCCA…
Umbilicaria freyi	U. freyi TBG 2329	scaffold_6.region002	terpene	23.37	902	GCF_02926	ATGGAGGGCCTCAAAGACGATGCCCGTCGAGCTTTGGAGCAGGCAGTTGAATTCTCTCTGGAGCGCCAGCAGCCGGACGGCCACTGGATCGCCCCCGTCTCGGCCGACGTGAGTTTCACCGCCGAGTATGTCATGTTCAAGTACGCCATGAAGGGCCTCTCCTTGGACGAGGACGGCGACGCCCTGCGGCGGTGGATCCTCGCTACCCAGAACGACGACGGCTCATGGACCTTGGCCCCCGACCTCGCGGGCAACGTGTCCAGCTCTGTCGAAGCCTACCTGGCCCTCCGCCTGCTCGACGTGCCGGCCACGGATCCTACAATGCAGCGGGCGCGCTCTTTCATACTGAGCCAGGGCGGCGTCGCTCGTGTCCGATTCTTCACCCGCTTCTTCCTCGCC…
Umbilicaria grisea	U. grisea	scaffold_21.region001	NRPS	51.95	1039	GCF_27753	ATGGCCATCGATCAAGAACAAGGCGACAACGTACCCATTTGGAAGAATGAACTTGTTCCCAGCATAGTTGACAAACTAGCCAACGTCACACCTCACGCGCTCTATGCGGAGTATCCTATTTCAACGTTGAATTACGAAGAAGGGTACCGCAGAATTACCTATGCCGACCTTGCAAACGCTGTCAATGGAGTGGCATGGTGGCTGCACGAGGCCCTTGGTGCAGGAGAAGAGTCCGAGCCGTTGGCGTATATTGGGCCTAATGACTTGAGATATCCAGCCTTGATTCTGGGCGCGGCCAAGGCTGGTTATGCTATATTCCTCACCTCACCACGCAACAGCATTGCCGCCCAAATGAACCTCTTCGACCGCCTGAAGTGCAAGACCATGCTATCGCCAACG…
Umbilicaria grisea	U. grisea	scaffold_1.region004	PKS	48.57	1039	GCF_00484	ATGGAGCCGGGAATCTTCGACACCCCCTCCAGCGGGAGCCCTTCTTTCTTGCCGTTGGATACTTCCAGCAACCCTCCTCTCATAGAGCTCCGTGGTGACCAGAAGATGACCGACAGGCTGGAACCAATAGCTGTAGTAGGATTCAGCTTGAAGTTTCCCCAAGAGGCGACCTCGGCGGACGCCTTCTGGAATATGATGATGGAAAAGAGATGCGCAATGACTGAGTGGCCAAAAGAACGCCTCAATGTGGAGGCCTTCTATCATCCTGACACTAATAGGCTAGACACGGTATCTGTTCGGGGAGCGCACTTTCTTAAAGAGCATCTGGGGGCATTTGATGCTCCCTTCTTCTCCATGACATCTGTGGAAGCAATGTCGATGGATCCTCAACACCGCATC…
Umbilicaria grisea	U. grisea	scaffold_2.region001	PKS	43.21	1044	GCF_00048	ATGGCTGCCCCTTTATCACTATATCTGTTTGGTGACCAGACCACCCAGTCGAGAGAAGACTTGAGACCGCTGCTGTTGGTCGGAGGCAATCCCATCTTGACCGCTTTCATAGATCAGGCAACCCTTTCGCTCAGGAAGGAGATACAGTCTCTGTCGTGGGCTCAGCGAGAACGTTTTCCATCATTCTCCAGTTTGTTGGACGTTTTGGCCATCGACGCGTCCAAGCCACTCCATCCAGCACTGCAGTTGGCTCTATCGAGTGTACATCACTTTGCCCTATTCTTGTGTCAACGGAGTTCTGAGCTCAAAAGCTCTAACAGTGCCGATGTCAGCTACGCCTTCGGTTTCGGCACGGGGCTGCTCGCAGCAGTCGCCGTGAGCTGTTGCCCAAGGCCGGAC…
Umbilicaria hispanica	U. hispanica	scaffold_2.region005	PKS	63.69	927	GCF_00048	ATGAACGTCGTGTTATTTGGGGACGAGACGGCCAATGTCCGAGCAATCTTTCAAAGGCTTCACCATTACAAGCAAAGCAGCGCGCTGGTTGGTTCTTTTTTGGAAAAAGCATATACCGCTCTGCATGAGGAGGCTATGGCAGTACCGAAGTCAATGCGAGAAACGATTCCCGATTCCACCAGCATCTTCGACATGATGGAGCGTTACTACGACATTGGAATACCCAACCCGGCCACCGAGGGTGCACTCTTGTGTATCTCCCAGATGGCAAGCTTCATGGGCTCTTTCGAAGAAAGACCGGATGACTTTATCGATTTCGAAATTTGTTTCATAGGCTGGGGAATAGGCTTGCTAGCTGCCGCAGCCGTCGCTTCTTCACGAACACTTGCCACCCTGCCA…
Umbilicaria hispanica	U. hispanica	scaffold_4.region001	PKS	44.85	961	GCF_27581	ATGACATACCCAAATTTGCGCTCATCAGATGGGAACACCATTCTACTTTTTGGCCCACAGGCTCTTTCCTTCGAGGGAGACTCTTTTCATCAGCTCAAGGCAATTATTCGGAATGATGCAGAGAACCGCTGGATCCTTAACGCTATTGCGGAACTTCCAACCTATTTCCAGACTTTCTCGGAGAAATTCCCTAACCTCCAGGCCATATCGGGAGTACAGCTGCTTGAAGACTTGGGCGACTGGTTCAAGACTGACAAGATTCCGCCCGCGTCATATCACCTGCCGAATATTCTACTCAGCCCTCTGGTAGTTCTCACACATTTGACACAGTACTCCAAGTACCTGAAACTTGCCCACACCGAATCTGGAGATGGACAAGATCTACACGCTTCTCACAGT…
Umbilicaria hispanica	U. deusta	scaffold_3.region007	PKS	31.5	994	GCF_00484	ATGGCCCCCCACTCTACTGCGGATACTGGGGCCCAAGGGCCTGATTATTCTGACTCCGCGCCTGACTACCATGAAAGCCACCGTCCTCGAGCTATACTCCCTTTGTCTCAGGACCGTGATATCGTCGAGCCCATAGCAGTCGTCGGCTTTTCTCTCAGATTCCCGGAGGATGCCATCTCTGCCGATTCTTTTTGGGAGATGCTAATGGAAGGGAGATGTACAGCAACCGAATTCCCAGAAGATCGCCTCAGCGTCGATGCTGTATACCACCCGGACGAGAACAGGCGAGCCGGCATTCCTCTCGAAACCGCATCCGGCTCGAAGACCTCGGTATACACTGGCTGCTTCACCAACGATTGGCAGCAGCTATGCTTCAAGGATTCCGAGCAGTGTGCCGAC…
Umbilicaria hispanica	U. hispanica	scaffold_5.region002	NRPS	101.60	955	GCF_26894	ATGGCCGGAACCTCGTTTGTACGCGCACGCATTGACTTGGAGGCGTCGGAGTCGCAAAAGAACGATATTCGAACGGTCCCCGAGCTACTTGAGTTCAATGCGAAAACCAATCCACACCATTTGTTCTGTGTCCAGGCCAGAAAGCAAGCAAATGCCTCTGATTCTGCCTTCCTCAACGTCACCCACGCCCAGTTAGCGCAGGCTGTCTTACGCTGCTCAGCATGGCTCACCGAAAACGTGGCCGAACTGTGTCTACCCTACAAGAATGATGTTGGGCAGGCTGTAAGGGGCTCGCCGGTGGCCTTGTTCGTGAACAGTAACGTGGGACTGTTAATTCACAAGATTGGTTTGATGTGTCTGGGGGTCCCTGTTCTTCTACTCTCGGCTCGATTGAGCCCC…
Umbilicaria muhlenbergii	U. muhlenbergii	JFDN01000017.1.region001	NRPS	43.17	975	GCF_26124	ATGAGCACCGTTGCGGCAGAAGATCACGAGGCGGATCCCGATGTCAATTACTTCGTTTGTACCCTAGGGCAAGCAGCGTCGATCAACCAAAGGAACCCTCATTCGTTCAACACGATCAATGAATTCCTGGACGCTCAAGCTCAAGCAAGTCCACATAGCCCCGCCAAAGACGAGACCGACTGGGATCACCAAGTTTTCAGCTATTCGGTCTTACTGATCGCTCCCAAATTCAACCAACAGCACCAGTTACCAGCGTTTCAATCCCGATGGGAGGTCTCCGAAACCGACGTGGCCTATCTACATCACACTTCCGGTACATCGACTGGCCTACCAAAGCCCATTCCGCAAAGCCACCGTGCTGCTGTCGGCGTATTACCGTGTCTAACCAATGGCTCCGAC…
Umbilicaria muhlenbergii	U. muhlenbergii	JFDN01000230.1.region001	PKS	43.74	938	GCF_26499	ATGACCAGAGATACCTGCCAGCCGGGCGACGAGAGATTAGATACTGCGTTCAACTCAAACTATGTTCAAGACCCAGTGGCCGTTATTGGCTTGTCTTGTCGTCTTCCAGGCTGCAACAATTCTCCCACTGCTCTCTGGGATTTTTTGAAGCGAGGCGAATGTGCCAGAACCGAGCCTCCAGAGTCAAGATTCAATCTCAAGGGCCATCACGACGCTTCTAAGAAGCCTAGGACCATGAGGGCACCCGGCGGAATGTTTCTCGAAAATCTAGATCCTCGGGATATAGATGCTCAATTCTTTGGCCTTTCTAAAGTTGAAGCAATATCCATGGATCCTCAGCAGCGCCAACTTCTTGAAGTCGTGTATGAAGGACTTGAGAATGCTGGCATCAGTCTCGAA…
Umbilicaria muhlenbergii	U. muhlenbergii	JFDN01000097.1.region001	PKS	49.10	990	GCF_26483	ATGGCTGAGTCGATGTCGAGCCAGTCTCCCCTCTCTTGGAGTGATGAGGAGTTCCCTGGACGAATGGTGGCAGATCCATCTGTCATTTGTGGCATGGCCGGTCGATTCCCAGGAGCTACCAGCACGAGTCAGCTTTGGAAAGTCCTGGCCGAGAAAAGGGACCTTCAGAGGAAGATACCAGAAGACCGTTTCAACGGTACCAACAAGGGGACAACAAATGTGAAACACGGATACTTCCTCGACCAAGGCCTTGATCTTTTCGATAATGAATTCTTTCGCATCTCGGGCAAAGAGGCTGAGTCGATGGATCCGCAGCAAAGGTTATTGTTAGAGGTGGTATATGAAGCATTAGAAGACGGGTCGGCACTTCATTTCGAACCCAACTACTTTGTTACCTTG…
Umbilicaria muhlenbergii	U. muhlenbergii	JFDN01000241.1.region001	PKS	38.26	1057	GCF_26185	ATGTCAGACCAAATAGACATACTCTTCTTTGGTGATCAGACGGTCGATACTCACGCCTTCCTGAAGAGTGTCCTGTCCAGGGGCAAGTCCAATACACTTCTCACTTCTTTCATCGTCAAGGCAAGCGCTGCTCTCCGTGAAGAAGTCACTCAATTACCTTCCCTGGACCGCCAGTCGATTCCCAATTTCTCGACCATTCAAGAGCTTTCGGACCGTCACCATGAGGGGCAGCTTGTTAATACGGCAATAGAGAGCGCTTTGTTGTGCATCTCTCAGCTGGCTCATTACCTAGGCTTCGCGGGGGACAACAACCCTAAAGACTTTGATCCGTCGAAAACTGTCATTGTCGGATTGTGCACGGGTTCGCTTGCGGCGGCTGCTGTTGCTTCATCACCCTCT…	ATGAAAACGGCTACTGTTCCGGAGCTTCAAGAATTACTGGACAATACTCCAGTCCCAATGTATCCATATACCAAGAATTTTGAACAAGCACGGAAGGACCCATGTCTCGTCCTTCACACCACGGGCTCAACTGGGCTACCTAAGCCCATTACTTGGAAATTGGAGATTCTGAGCACTTATGAAGCCTGGAGAATAATTCCTATTGTGGACGGCTACATACCGACGACGGAGGTCTACCAAGAATCCAGGAGAGCCTATAACTGCATGCCTCTGTTTCATACTAGTGGGTTGAATACCGGCATAACCATGTCGCTTCTTCTCGGCGTTACGACAGTTTACGGGTCTGCTGGCGTCTTACCTCATGCCGCTTATGCAGACGAGATGCATCAGCTCGCTGGT…
Umbilicaria muhlenbergii	U. muhlenbergii	JFDN01000168.1.region001	PKS	48.59	1095	GCF_26210	ATGATCACTAAAGGGATCGTGATTGCCGAGGTCCCAATCTCCGCTGTGTATAAAGAGTCATCAAGGGAACACATTGGTGTGCAAGACGAAGACGTCGACACCTTAAGCTGCAAGCCCTTCAGCAGACTTCCAGATGGCAATCAACGACTCGGCGAACGAGGATATGTTCAGGATCCCATTGCCATCGTCGGCATGGCATGTCGCCTACCCGGTGATAGCAATTCACCGCATAAACTTTGGGAATTCCTTAGGCAAGGAGGGATTGCCAAGAACGATGCTCCGGCTACCAGGTTCAACCTAAAAACCCACCACGATGGGTCGAGACGGCCAAAGACTATGAGATCTCCCGGTGGGATGTTCCTCGAAAGTATCAACCCTCAAGACTTCGATGCTCCATTC…
Umbilicaria muhlenbergii	U. muhlenbergii	JFDN01000260.1.region001	PKS	44.98	1140	GCF_26910	ATGTCGCGGCAGCTGACGTTCAAAAAGAGCTCGACGCGATACACACTCGAGAGCTCGATGGATGTGTTAGACTCCAAATTCCCACCTGGGATACCGATTTTTTCAACGGGCACAGGAAGACCATACCCAGCAAAGAGCGCGGGAGAATTGTTCGAACAGATCATCTCAGAACTCCTTACCCAGGCAATTGAATGGGACAATGTTATCCAGGGCGTGATCAAACAAGCCAACCATATCGCCGCTTCCGAATGCCAGGTGCTTGTCTTTCGAATCTCTCTCCCCATCCATGACCTATTGGCAGCCCTGAAATCCGCACTCCCGCACGTCGAAAGTTCGACAGAGGACCTCGTACCGTGGATTGTCAAGAAAGCGACAGATGAAAGAGCGCCGAGAGGGCCG…
Umbilicaria muhlenbergii	U. muhlenbergii	JFDN01000045.1.region001	PKS	48.17	1146	GCF_26143	ATGGGGTTACCCACTGCTGCTACTAGCGCTGCCAGGGAGCCGATGGAGCCCATTGCCATTGTGGGCATTGGCTGCCGATTTCCTGGCGAAGCCAACACACCACCCAAGCTGTGGGACCTCCTCAAGAAGCCCTGGAACACGGCGAAGGAGATCCCACCGGAGCGCTTCAACCTTGAGAGATTCTATCACCCAGACGGCTCACATCACGGCACTTGCAATGTGAAAGACACCTACTTCCTTGATCAGGATGTTCGATACTTTGACTCTTCGTTCTTTGGGATCCCTCCAGGAGAGGCTGCTGCAATGGATCCTCAGCACCGGCTGCTTATGGAGACGGTCTATGAAGCTATGGAATCAGCGGGCCTGACCATCTCTGGCTTACAGGGATCAGACACAGCC…
Umbilicaria phaea	U phaea	scaffold_3.region001	NRPS	188.18	1063	GCF_26170	ATGGCTCACCTGACCGAGGAGCATGTTCAGGAACTCTATGACACTTTTGGCGAGCTGAGGGTGCTTGACGATATCATTCGTTACCGTGCGGCCGATGATCCCCCAGCTCCTATCTTAGGATATCCTAAATCAGACGACACTGTGAACGAATACGAAAACTTCACGGGCAAGGAACTTGATCAGTTCGTTGATGGTGCCGTGAAGTACTTTCTTGAAACGGGCCTAAAACCTAATGCACGAGAGGTCGTTGGCATTATTGGTCCCTCTAACGTCGACTTTGTTGTCACCCTTTTTGCCCTCAGCCGTCTGGGCTACATTGTTCTTACTCTTTCCCTCCGGATACCGCCTGTGGCGATCATCAACCTTCTGAAGCAAACCAACTGCAATATTATTGCTGGC…
Umbilicaria phaea	U phaea	scaffold_2.region001	PKS	122.19	935	GCF_26213	ATGCCGGCACTGATCCAGGAGAATGGCCCGCTGGCGGATGCGGACTCAGCAATTGCTGTCGTCGGACTGGACCTGAAGTTTCCCGGCGATGCCACCAGCCCGGAGGCCTTCTTTGACATGTTAGTGCAAGGCCGTTCTGCTCTGACCGACATCCCGATGGACCGTTACAATATAGATGCGTTCTACCACCCTGATCCGGACAGAGCCGGCGCTATAAACATCAAAAAAGCTCATCTTGTTAAAGACAACATCGCCGCCTTCGATGCGCCTTTCTTTTCCATCACTCCTGCTGAGGCGGCGTGTATGGATCCACAGCAACGAGGTCTTCTCGAGTCCGTTTACCGTGCTCTCGAAAATGCCGGCATTCCAATGTCGAAGGCATCAGGGTCTAAAACGTCG…
Umbilicaria phaea	U phaea	scaffold_5.region002	PKS	63.39	1031	GCF_26396	ATGTCAACACAAATTCCCACCCCCATCGCCATCATTGGTATTGGTTGTCGTTTACCGGGTAATGTTACCAACACCGAGGAACTATGGAAACTCCTAGTTGAAGGTCGAAATGCATGGACGGTGGTTCCTAGTGATAGGTACAACGAGGCGGCCTTTTACCATCCCAATCCAGACAACGCCGGTACAACCAATCACCGGGGCGGCCATTTCCTGGGCCAGAATGTTGCTGCTTTCGATGCCGCCTTCTTTGGCATATCGCCCATCGAGGCCCAGGCGATTGACCCACAGCAGCGCATCTTACTTGAGACAACATATGAAGCCTTCGAAAATGCAGGTATCCCGATAGTAAAGGCTCGAGGCTCGAGCACAGCAGTCTACACCGCTACGTTTACGCGGGAT…
Umbilicaria phaea	U phaea	scaffold_11.region001	PKS	78.59	1053	GCF_00148	ATGACTACTCTCTTAGAGGAAGTGGTGTTCAACCATCAGCTGAATGAGGGACATCATAGTCCATCTTGGAGAAGTCACATCGAACCTACTCTTACCCCCGCAACCACGCCACAGGCCGCTTCTTCAGTGAAGGAGGACGAGTCTGATGGAGATAACAATGACTGTGTAAAAAGTTACTCCCCGTTACTGACATCAGGGGAGTCAACACAGGTACGCAAGAATACTTCACCTGATGTTGCTGTTGTCGGCATGGCCTGCCGTGTCGCAGGTGGGAATGACTCCCCGGAGAAACTTTGGGAATTCCTTATGGACAAGAAAGACGCTTCCGGCGAGATTCCTGCTTTGCGGTGGGAGCCATATCACCGGCGAGATGCAAGGAACGCCAAGGAGTTAGATGAA…
Umbilicaria pustulata	U. pustulata TBG 2347	scaffold_14.region001	NRPS	101.44	900	GCF_03521	ATGGACTTCGAGGAGTCAGATACTGTGACAGCGATACTACACGCGAAGGAAGCAGATCCTTCACAAGCTCAGAAACGCCAACCAACATGCTCGGTATACGCAGACATTCAAGCTATGGAACCATGTGCTCCCCTGTACAACACTGCTTTGCAAGTCCAAGAAGTCAGATCCATGCACAGATTCGCCGCAGGCAAATCGTTACTTCAAAGTGGAGCTAGTCATGGCGCAAGTAATATCGAGATATTGGTTGACGTGAGTATTTGTGACTACGGTCTCATCGTTAACCTCAACTACCTTCAATCGAAACTATCAATTGTTTCTGCCACAAATGTTGCTCACACCTTCGCCAAATTCCTTGACTGTATTCTGCTGAACCCGCATCAATCCATCTCCCGTCTC…
Umbilicaria pustulata	U. pustulata TBG 2345	scaffold_3.region002	PKS	43.06	922	GCF_00048	ATGCCCATCTATACTCCTACCGCAAGTTCAGGTTCCGACGGGGACTCGCGCAAGATGGAGCTCGTCTATTTCAGCAATGAGTTTCCAAGGGATGACCTGCAGGACCTCTTCCGCCGCCTGCACAACCACAGCAAGGACAAGCATCACCCGATCTTGGCCCAATTCATAAATGAGACCACGTCGGCGGTCAAGGACGAAGTTCGGCGGCTACCGACTGAGCTGAAGCAACTGATTCCACCATTCGAGACCGTCTTGAGCTGGGCAGAAAACACCGAGCTTCGGGAAGGCCTGATCTGCGGCGCTGTAGATGGAGTGCTGCTCGTCGTCATTCAACTGGCGACGTACATTGGATATGCCGAGAACCATCCTAAAGAGCTGAGTGACTTTGCAAACACATGC…
Umbilicaria pustulata	U. pustulata TBG 2346	scaffold_12.region001	PKS	71.2	971	GCF_00484	ATGGGTGAATACGCCCCCGACGATGGATTCTACGGCGACAAGCAGGAGCCGATAGCAATTGTTGGTGCATCATGTCGTTTTCCTGGTTCAGCGTCGTCGATGGGGAATCTTTGGGACATGATCAGTCGTTCACGATCGGCTTTCGGGAAGGTTCCCTCAGATCGTTTCGATGCAGATGCGTGGTATCATCCGGATCCTGACCGGAAAGGCACGTTGAATGTGAAACATGGATATTTTCTGAAAGATGATGTCACGTTATGGGATGCTCCGTTCTTTGGGATCACGGCAAAAGAAGCGGCAGGAATGGATCCAATGAAGCGGCTATTACTGGAAGTCAGCTATGAGTGCTTTGAGAACGCTGGCATTCCGATTGAGGATTTAATGGATACACAAACCGGC…
Umbilicaria pustulata	U. pustulata TBG 2348	scaffold_6.region002	PKS	51.97	1004	GCF_26480	ATGGATACTCGGAGCCTTCCTTACTTGTTGGTCTTTGGCTCTCAAACCACATGGCCGTCGAAGCAATACCTCAACCAGCTTAGGGCATTCCTTCTCCTCGAACCTCGCCTATCGACCTTTCTCAGCGCTATCAGGCAGCTTCCGACTCTGTGGCAGACATTACTCGAATTCGATCCTCGTCTTGAGAGGGTCCCAGGTCCAAGCAGCCTCGATGCTCTACAGCGATGGATTGAAAAAGGAGAGTCCTTCTCGGCCTCAGAAGAACCACTAAATGTGCTTATCACGCCATTCACTATCATCGTCCATCTCATCCACTATCTGCACTACTTGAGCAGTAACGACGCTAAAGTCACGCATGCAACTCTGCTGGATAGTACACAGGTCGGTGGTATTCAAGGC…
Umbilicaria pustulata	U. pustulata TBG 2345	scaffold_4.region003	PKS	44.44	1086	GCF_26499	ATGCCCGACGCCATCGCGGATGGCGACAATATTATTGCCGTGCTCAAGGGTAGCGCTGTCGCTCAGGACGGCCGTACGAACGGTATCATGGCCCCGAATGCGAAGGCCCAAGAACTAGTGGCCCGACAGGCATTGAGTGCTGGTGGCGTGGATCCTCTGACCGTGAGCTATGTTGAGGCTCACGCAACCTCCACCCCACTTGGTGACCCTACTGAAGTTTCAGCTATTGCCAACGTCTATGGGGTAGGCAGACCAGAGGACAAACCAGTCTTTATTGGTTCAGTGAAGCCGAATGTTGGCCATCTCGAAGCTGGAGCAGGGGCTGTCGGGTTCATTAAAGCCATTCTGGCGCTCAACAAGGGCATCCTGCCCCCTCAGACTAATCTCAAGAAGCTCAAT…
Umbilicaria spodochroa	U. spodochroa TBG 2434	scaffold_25.region001	NRPS	51.58	945	GCF_26894	ATGGAGCACTCCAGGGAACAGGCACTTTCGTTCAAACCACCAACGAAGACCTTTTCAAGAGCAAAGATCGACTTGCAGAGCACAGCAGACCACCACGGTAATATTAAGACAGTACCCGAATTGATTGAGTACAACGCGAAGCACAACCCTGAGCACGTTTTTTGCGTGCAAGCGAGAAAAGAGACCGAGAGCCTCCTGCTGGAATCCATCACGGTAACAAACCTGAGCTTAAAGAAAGCTGTATTGCGGTGCTCAAAGTGGATGACGGAGAACCTATCGGATCTGAAACTGCCTTCGAGGGATGCTTGTGGCTCGGTGGTCAAGGGTCGGCCGGTGGCTCTACTTATGGGTAGTGATATTGGGCTACTGATCTACGAACTCGCTCTAATCAGCTTGGGC…
Umbilicaria spodochroa	U. spodochroa TBG 2434	scaffold_4.region002	NRPS	57.07	992	GCF_27753	ATGACGTCGCTGGAACCACCTTTGGGACTGGAAAGCCAGGCTCGCATGTTTCAGGGCAAGAGAGTCTTCATGACATTTCCTCCCTTCCATGCCGCGTTTCTTGCTACTCACCTATTTAATGCCATTCCGCTTGGCACCGTTGTGATCGCTCCAACATCAGGAGCGATTCCTTCAGCAGAAGGACTTGTCGAGGGCCTGAAGAAGACTCCTGCAGATGTTGCCTTCATCGTTCCATCCATTGTACAGGAACTCAGTGTAAGTCCAGAGCTTCTAGACTACTGTGCCAAGAACCTCGAGATGATCATATACTGTGGCGGTGATTTACCTCAATCCATTGGCGATGTGGTGGCATGCAAAATCAAGCTCATCAATCAGTACGGAGCCTCGGAAATTGGCTTG…
Umbilicaria spodochroa	U. spodochroa TBG 2434	scaffold_3.region001	PKS	38.74	907	GCF_26141	ATGCCTCACTCTGTACCAAACAACAAGGGGACTGACGGTCCCAATGTTAACAATGGCACCAATGGCACCAATGGCACCAATGGTCACACCCAGGCGGATCCCTCTGCAGAGCCACGGCCCGGCTCGTTCATCCCAATTGCCATTGTTGGCATGGCATGTCGCTTTGGTGGGGACGCTACCAGTCCCTCTAAGCTGTGGGAGCTCTGTGCCACTGGCAAAGATGGCTGGTGCCTAATCCCTGAGCAGCGGTTCAATGTCAAATCATTGTATAATAAAGACAAGACCAAAATTGGCAGAAGTCACGTCGTAGGGGGCTACTTTATGCATGAAGATATTGCCCTATTTGATGCTGCCTTTTTCAGCCTGGCTTCAGACGTTGCGACTGGTCTGGAGCCCCAG…
Umbilicaria spodochroa	U. spodochroa TBG 2434	scaffold_2.region001	PKS	48.52	1073	GCF_00484	ATGCCTTCATCCATAGGAAACCATGAAACGACTAGCTGCAATCACGTCGCCGTCGACTCCGATGCTAGGGCGCAAGCGAAGGACAACTCAATGCCTATTGCAGTCGTGGGTATCGGCTGTCGATTTCCTGGCGATGCCAGCTCTCCTGACAAATTATGGGAGCTTGTATCCGAAGGGAGAAGTGCATTGAAAGACATGCCTAAGGACCGTCTCAACATTGATGCCTTCTACCACCCTCAAGCTGAAAGAAACGGCAGCTTTAACGCTCGTGCCGCCCATTTTATAGAAGGAGACATTGCTGCCTTTGATGCTCCTTTTTTCTCTATCACACCAAGTGAAGCCAAGGCCATGGATCCTCAGCAGCGGATCTTGCTCGAAGTAGCATACGAAACTCTCGAA…
Umbilicaria subpolyphylla	U. subpolyphylla TBG 2324	scaffold_12.region001	NRPS-LIKE	43.71	906	GCF_03521	ATGTCAAGTAACGGGGAATCTGGTCCAAAACTTCCTGATCCAACCGTGGATCTCCACTGGTCGGACTTCCGAGGAGCAATCCATGACATCTTCACTGCAAATGCGGAGAGACATCCGAAACGACTTTGTGTTGCTGAAACGGCATCAGAATCAAGTCCACGGAGGGAATTCACCTATCGCCAAATTCACGAAGGATCCAATCTATTAGCCCACCATCTAGTGGCCAACGGCGTTGAAAGGGGGGACGTTGTCATGGTCTACGCCTACCGTGGGGTTGATCTTGTTGTGGCTGTGATGGGGGTATTGAAAGCCGGTGCTACGTTTTCCGTCATTGATCCCGCCTATCCACCAGATAGACAAATCATTTACCTGGAAGTAGCCCAACCACGCGCCTTGGTT…
Umbilicaria subpolyphylla	U. subpolyphylla TBG 2324	scaffold_19.region001	PKS	48.15	915	GCF_26396	ATGAGCCCCGGCGCGCTCAAAGACCAGTCTTGGTCCCCCAGTCCAGATTCTGGTTCTAATTTCTCTTATACCCCCGTGGATGCTGAAACGCCTGGAATATCCACGGATGCTTTGGAGGCGAATCTTGCTAAAATAGCCGGCCTTGAACCGATCGCCATTGTTGGCATGGGCTGTCGTCTTCCCGGTGATGTCTCTTCTCCAGCGACTTTCTGGAAACTCATGATGGAAAAGGGAACTGGGCAAACTCCAAGAGTTCCTTCATCTCGATTCAACATTGATGCTCATTTTCATCCTAATAACGAACGCCCCGGCAGCTTCAACGTTCTTGGTGGTTATTTTCTAGACAGTGGCCTCCAGGAGTTCGACCCAGCCCCGTTTGGTATATCCCCTGTCGAAGCC…
Umbilicaria subpolyphylla	U. subpolyphylla TBG 2324	scaffold_8.region002	PKS	57.39	1045	GCF_00048	ATGGCTGCCCTGCTATCGCTATACCTGTTTGGTGACCAGACCACCCTGTCGAGAGAAGACTTGAGGGCGCTGCTGCTGGTGGGAGGCAATCCCATCTTGACCTCTTTCATAGACCAGGCTACTCTTTCGCTCAGGAAAGAGATACAGTCTTTGTCGTGGTCTCAGCGAGAACGTTTTCCTTCTTTCTCCAGTCTCCTCGACCTCCTCGCCATCGACACCTCCAAGCCACTCCATCCAGCATTGCAATTAGCTCTGTCGAGTGTCCATCATTTTGCCCTGTTCTTATGTCAACGGAGCTCTGAGCTCGAAAGCTCTACCTCTGCAGATGTCAGCTACACCTTTGGTTTCGGCACTGGCCTGCTCGCAGCAGTTGCTGTGAGCTGTTGCCCAAAGCCTGAT…
Umbilicaria subpolyphylla	U. subpolyphylla TBG 2324	scaffold_5.region001	PKS	48.43	1086	GCF_26213	ATGCCGGCACTTATCCAGGAAACTGGTCCGTTGGTGGATCCGGATTCAGCAATTGCTGTTGTCGGACTGGACCTGAAGTTTCCCGGTGATGCCACCAGCCCTGAGACCTTCTTTGACATGTTGTTGCACGGTCGTTCAGCTCTGACCGACATCCCCAAGGACCGTTACAATATTGACTCCTTCTACCACCCTGATCCGGACAGAGCTGGCGCTATAAACATCAAAAAAGCTCATCTCGTAAAAGACAACATCGCCGCCTTCGATGCGCCTTTCTTTTCTATCACTCCTGCAGAGGCAGCATGTATGGACCCGCAGCAACGAGGTCTGCTCGAGTCCGTATACCGTGCCCTTGAGAATGCCGGCATTCCATTGTCAAAGGCCTCAGGGACCAAAACGTCG…
Umbilicaria subpolyphylla	U. subpolyphylla TBG 2324	scaffold_6.region001	PKS	48.43	1086	GCF_26213	ATGCCGGCACTTATCCAGGAAACTGGTCCGTTGGTGGATCCGGATTCAGCAATTGCTGTTGTCGGACTGGACCTGAAGTTTCCCGGTGATGCCACCAGCCCTGAGACCTTCTTTGACATGTTGTTGCACGGTCGTTCAGCTCTGACCGACATCCCCAAGGACCGTTACAATATTGACTCCTTCTACCACCCTGATCCGGACAGAGCTGGCGCTATAAACATCAAAAAAGCTCATCTCGTAAAAGACAACATCGCCGCCTTCGATGCGCCTTTCTTTTCTATCACTCCTGCAGAGGCAGCATGTATGGACCCGCAGCAACGAGGTCTGCTCGAGTCCGTATACCGTGCCCTTGAGAATGCCGGCATTCCATTGTCAAAGGCCTCAGGGACCAAAACGTCG…
Umbilicaria subpolyphylla	U. subpolyphylla TBG 2324	scaffold_15.region001	PKS	41.41	978	GCF_00789	ATGTCGCCGTCAGCAGTGCACAACAGCACTGCGAACAATCGTTTCGAGGACGACTTGAGTCTCTCAATCGTTGGGCTCGGCGTCGAGTATCCTCCATTTTCTTTGGGGCCCGAAGCTCTGGAAACCATTGCAGCACGATATTACCCTGAATCAACAGCGCTCAAGAAGGTGCTTTCGATCAATCGCTTCACTGGGATCGAAACCCGTGCTGCCATAGGCACTGTCGACCATCCACTGGCCAATCAGCCAAACCCTCCGACGATTACTCAACTAGATGACTTCTTCCGTAAAGAGGGTGTACGACTGTCTGTCAATGCCTGTAGAAAGGCGATCAAAGAGTGGGGCGGGAGTCTTGATGAGATCACCCATGTGGTTTCGACCACATGTACCAATTCGGCC…
