## Additional file 2 for "Genome mining as a biotechnological tool for the discovery of novel biosynthetic genes in lichens"

### Sheet: Sheet1
Table 2A. Results of BiG-SLiCE analysis: Species-specific clusters in Umbilicaria with BGC clustering distance >900 but <1800
Species	Sample	region	Class	distance to the closest Umbilicaria BGC	length
Umbilicaria deusta	U. deusta TBG 2334	U_deusta_TBG_2334/scaffold_11.region002	PKS	1110	48.35
Umbilicaria deusta	U. deusta TBG 2334	U_deusta_TBG_2334/scaffold_4.region002	PKS	1159	37.05
Umbilicaria deusta	U. deusta TBG 2334	U_deusta_TBG_2334/scaffold_24.region003	terpene	914	21.68
Umbilicaria deusta	U. deusta TBG 2334	U_deusta_TBG_2334/scaffold_2.region001	terpene	946	43.62
Umbilicaria deusta	U. deusta TBG 2334	U_deusta_TBG_2334/scaffold_1.region003	terpene	952	22.01
Umbilicaria deusta	U. deusta TBG 2334	U_deusta_TBG_2334/scaffold_7.region001	terpene	1017	43.44
Umbilicaria deusta	U. deusta TBG 2334	U_deusta_TBG_2334/scaffold_13.region002	terpene	1043	41.40
Umbilicaria deusta	U. deusta TBG 2334	U_deusta_TBG_2334/scaffold_24.region001	terpene	1054	46.01
Umbilicaria deusta	U. deusta TBG 2334	U_deusta_TBG_2334/scaffold_11.region001	terpene	1328	44.12
Umbilicaria deusta	U. deusta TBG 2334	U_deusta_TBG_2334/scaffold_24.region004	terpene	1453	41.36
Umbilicaria freyi	U. freyi TBG 2329	U_freyi_TBG_2329/scaffold_5.region001	PKS	987	47.47
Umbilicaria freyi	U. freyi TBG 2329	U_freyi_TBG_2329/scaffold_1.region002	PKS	1053	46.81
Umbilicaria freyi	U. freyi TBG 2329	U_freyi_TBG_2329/scaffold_8.region001	terpene	953	16.91
Umbilicaria freyi	U. freyi TBG 2329	U_freyi_TBG_2329/scaffold_2.region002	terpene	994	43.59
Umbilicaria freyi	U. freyi TBG 2329	U_freyi_TBG_2329/scaffold_15.region001	terpene	1072	41.40
Umbilicaria freyi	U. freyi TBG 2329	U_freyi_TBG_2329/scaffold_5.region002	terpene	1240	23.37
Umbilicaria freyi	U. freyi TBG 2329	U_freyi_TBG_2329/scaffold_1.region001	terpene	1305	44.97
Umbilicaria grisea	U. grisea TBG 2336	U_grisea_TBG_2336/scaffold_1.region003	PKS	1017	35.66
Umbilicaria grisea	U. grisea TBG 2336	U_grisea_TBG_2336/scaffold_14.region002	terpene	954	21.49
Umbilicaria grisea	U. grisea TBG 2336	U_grisea_TBG_2336/scaffold_1.region001	terpene	973	43.72
Umbilicaria grisea	U. grisea TBG 2336	U_grisea_TBG_2336/scaffold_2.region003	terpene	1072	41.40
Umbilicaria hispanica	U. hispanica TBG 2337	U_hispanica_TBG_2337/scaffold_4.region001	PKS	1035	44.85
Umbilicaria hispanica	U. hispanica TBG 2337	U_hispanica_TBG_2337/scaffold_3.region008	PKS	1037	47.23
Umbilicaria hispanica	U. hispanica TBG 2337	U_hispanica_TBG_2337/scaffold_1.region002	PKS	1068	45.44
Umbilicaria hispanica	U. hispanica TBG 2337	U_hispanica_TBG_2337/scaffold_1.region003	terpene	1043	41.39
Umbilicaria muhlenbergii	U. muhlenbergii	antiSMASH_Umue/JFDN01000017.1.region001	terpene	1049	43.17
Umbilicaria muhlenbergii	U. muhlenbergii	antiSMASH_Umue/JFDN01000242.1.region001	PKS	1049	46.85
Umbilicaria muhlenbergii	U. muhlenbergii	antiSMASH_Umue/JFDN01000168.1.region001	PKS	1072	48.59
Umbilicaria muhlenbergii	U. muhlenbergii	antiSMASH_Umue/JFDN01000230.1.region001	PKS	1181	43.74
Umbilicaria muhlenbergii	U. muhlenbergii	antiSMASH_Umue/JFDN01000247.1.region001	PKS	1195	44.59
Umbilicaria muhlenbergii	U. muhlenbergii	antiSMASH_Umue/JFDN01000265.1.region001	PKS	1209	44.41
Umbilicaria muhlenbergii	U. muhlenbergii	antiSMASH_Umue/JFDN01000116.1.region001	PKS	1280	41.62
Umbilicaria muhlenbergii	U. muhlenbergii	antiSMASH_Umue/JFDN01000097.1.region001	PKS	1289	49.10
Umbilicaria pheae	U. pheae ref cold	Uphaea_ref_cold/scaffold_4.region001	PKS	948	47.47
Umbilicaria pheae	U. pheae ref cold	Uphaea_ref_cold/scaffold_2.region002	terpene	952	22.01
Umbilicaria pheae	U. pheae ref cold	Uphaea_ref_cold/scaffold_16.region001	terpene	973	43.59
Umbilicaria pheae	U. pheae ref cold	Uphaea_ref_cold/scaffold_18.region001	terpene	1072	41.39
Umbilicaria pheae	U. pheae ref cold	Uphaea_ref_cold/scaffold_14.region001	terpene	1081	43.72
Umbilicaria pustulata	U. pustulata TBG 2345	U_pustulata_TBG_2345/scaffold_3.region002	PKS	928	43.06
Umbilicaria pustulata	U. pustulata TBG 2345	U_pustulata_TBG_2345/scaffold_1.region002	PKS	955	46.60
Umbilicaria pustulata	U. pustulata TBG 2345	U_pustulata_TBG_2345/scaffold_10.region003	PKS	956	48.23
Umbilicaria pustulata	U. pustulata TBG 2345	U_pustulata_TBG_2345/scaffold_10.region002	PKS	1085	39.72
Umbilicaria pustulata	U. pustulata TBG 2345	U_pustulata_TBG_2345/scaffold_4.region003	PKS	1269	44.44
Umbilicaria pustulata	U. pustulata TBG 2345	U_pustulata_TBG_2345/scaffold_1.region003	terpene	953	19.66
Umbilicaria pustulata	U. pustulata TBG 2345	U_pustulata_TBG_2345/scaffold_4.region002	terpene	1073	41.39
Umbilicaria spodochroa	U. spodochroa TBG 2434	U_spodochroa_TBG_2434/scaffold_3.region002	NRPS	942	52.17
Umbilicaria spodochroa	U. spodochroa TBG 2434	U_spodochroa_TBG_2434/scaffold_4.region003	PKS	913	46.70
Umbilicaria spodochroa	U. spodochroa TBG 2434	U_spodochroa_TBG_2434/scaffold_7.region001	PKS	962	29.52
Umbilicaria spodochroa	U. spodochroa TBG 2434	U_spodochroa_TBG_2434/scaffold_2.region001	PKS	1100	48.52
Umbilicaria spodochroa	U. spodochroa TBG 2434	U_spodochroa_TBG_2434/scaffold_18.region001	terpene	952	21.39
Umbilicaria spodochroa	U. spodochroa TBG 2434	U_spodochroa_TBG_2434/scaffold_31.region002	terpene	1417	40.44
Umbilicaria spodochroa	U. spodochroa TBG 2434	U_spodochroa_TBG_2434/scaffold_34.region001	terpene	902	43.20
Umbilicaria spodochroa	U. spodochroa TBG 2434	U_spodochroa_TBG_2434/scaffold_36.region001	terpene	1072	41.40
Umbilicaria subpolyphylla	U. subpolyphylla TBG 2324	U_iberica_TBG_2324/scaffold_2.region001	terpene	930	21.29
Umbilicaria subpolyphylla	U. subpolyphylla TBG 2324	U_iberica_TBG_2324/scaffold_1.region002	terpene	951	20.70
Umbilicaria subpolyphylla	U. subpolyphylla TBG 2324	U_iberica_TBG_2324/scaffold_15.region001	terpene	1016	41.41
Umbilicaria subpolyphylla	U. subpolyphylla TBG 2324	U_iberica_TBG_2324/scaffold_1.region001	terpene	1047	43.59
Umbilicaria subpolyphylla	U. subpolyphylla TBG 2324	U_iberica_TBG_2324/scaffold_12.region001	terpene	1112	43.71
Table 2B. Results of BiG-SLiCE analysis: Extremely divergent clusters in Umbilicaria with clustering distance >1800
Umbilicaria deusta	U. deusta TBG 2334	U_deusta_TBG_2334/scaffold_18.region002	PKS	1825	57.51
Umbilicaria deusta	U. deusta TBG 2334	U_deusta_TBG_2334/scaffold_1.region002	PKS	1888	57.82
